# Contribution of ammonia oxidizers to inorganic carbon fixation in the dark ocean

**DOI:** 10.1101/2024.11.16.623942

**Authors:** Barbara Bayer, Katharina Kitzinger, Nicola L. Paul, Justine B. Albers, Mak A. Saito, Michael Wagner, Craig A. Carlson, Alyson E. Santoro

## Abstract

Ammonia-oxidizing archaea are the most abundant chemolithoautotrophs in the ocean, comprising up to 40% of microbial cells in deep waters, and are assumed to dominate dissolved inorganic carbon (DIC) fixation below the sunlit surface layer. Yet, the supply of reduced nitrogen from particulate organic matter flux from the surface is insufficient to support the amount of nitrification required to sustain measured DIC fixation rates in the dark ocean. The aim of this study was to quantify the contribution of ammonia oxidizers to DIC fixation in the dark ocean. We used phenylacetylene - a specific inhibitor of the ammonia monooxygenase enzyme - to selectively inhibit ammonia oxidizers during two oceanographic expeditions in the eastern tropical and subtropical Pacific Ocean spanning 35º N to 10º S. We show that ammonia oxidizers contribute only a small fraction to dark DIC fixation, accounting for 2 to 22% of the depth-integrated rates in the eastern tropical Pacific. The highest contributions were observed at the depth of the nitrification maximum, where ammonia oxidation could account for up to 50% of dark DIC fixation. Our results help to reconcile the observed discrepancies between nitrogen supply and DIC fixation at depth, and provide a new perspective on global ocean chemolithoautotrophy, revealing that the majority of DIC fixation within the lower euphotic zone and below 200 m depth is not fueled by ammonia oxidation.

**Significance:** Microbes in the ocean play important roles in the global carbon cycle and the ocean’s capacity to sequester carbon. Despite this importance, deciphering the contributions of different microbial metabolic processes to the oceanic carbon budget remains challenging. Particularly in the dark ocean, large discrepancies between organic matter fluxes and measured microbial metabolic rates are observed. We show that abundant chemoautotrophs – ammonia-oxidizing microbes – contribute only a small fraction to dark carbon fixation in the Pacific Ocean, challenging the current view that carbon fixation in the dark ocean is primarily sustained by nitrification. This work advances our understanding of microbial carbon processing, and offers new insights into the long-standing question of the main energy sources fueling carbon fixation in the dark ocean.
