## Supplementary material for "Contribution of ammonia oxidizers to inorganic carbon fixation in the dark ocean": Data File S2

### Sheet: Sheet1
Data File S2. Environmental nutrient and rate measurement data of cruises AT50-10 and RR2104
Cruise	Station	Depth	Treatment	Mean_DIC_fixation	SD_DIC_fixation	Mean_nitrification	SD_nitrification	Mean_nitrite_oxidation	SD_nitrite_oxidation	Mean_leucine_incorporation	SD_leucine_incorporation	DIC	Nitrite	Nitrite+Nitrate	Ammonium	Mean_Nitrosopumilaceae	SD_Nitrosopumilaceae	Mean_Nitrospinaceae	SD_Nitrospinaceae
		(m)		(nM d-1)	(nM d-1)	(nM d-1)	(nM d-1)	(nM d-1)	(nM d-1)	(nM C d-1)	(nM C d-1)	(µM)	(µM)	(µM)	(µM)	(cells L-1)	(cells L-1)	(cells L-1)	(cells L-1)
AT50-10	4	120	none	2.88017	0.379632							2460.71
AT50-10	5	15	none										-0.0027177	6.29224	0.29
AT50-10	5	20	none										0.0472107	6.2659	0.29
AT50-10	5	30	none										0.0557206	6.87661	0.39
AT50-10	5	45	none										0.582992	14.4586	0.9	4740	300.558	2521.47	63.1458
AT50-10	5	50	none										1.01023	14.8114	0.93
AT50-10	5	55	none										1.80681	15.1066	0.78
AT50-10	5	60	none										2.32735	16.6451	0.47
AT50-10	5	65	none										0.868357	13.8748	0.03
AT50-10	5	75	none	4.49429	0.211029	22.0013	0.320127	18.6332	1.75272	18.525	0.972609	2463.96	1.94692	25.3238	0.81	3350000	165649	117567	5908.53
AT50-10	5	90	none	4.20912	0.23823	36.9802	1.6643	19.8774	2.63984	6.70695	0.352368	2444.77	-0.0027177	28.1891	0	6580000	408768	272878	10549.1
AT50-10	5	100	none										-0.0027177	27.9124	0
AT50-10	5	120	none	0.985206	0.0461213	7.56195	2.49479	13.5583	0.827224	3.49555	0.455105	2248.42			0.001	6530000	493466	257166	23659.1
AT50-10	5	125	none										-0.0027177	28.472	0
AT50-10	5	150	none							1.74141	0.138174		-0.0027177	29.6089	0	1690000	60957	249553	9313
AT50-10	5	175	none							2.30309	0.245503		0.00303301	31.0635	0.01
AT50-10	5	200	none	0.303647	0.145211	1.90642	1.34766	11.7837	0.7522	10.0296	0.776566	2246.08	0.00037456	31.0763	0	5530000	920989	401166	17047.8
AT50-10	5	250	none												0
AT50-10	5	300	none	0.484335	0.083245	0.353905	0.010837	2.86683	0.0507474	2.01556	0.421262	2261.16				2120000	172774	491605	84064.1
AT50-10	5	400	none													6810000	256902	606654	31019.5
AT50-10	7	15	none										-0.0027177	4.08016
AT50-10	7	30	none										-0.0027177	3.99166	0.15
AT50-10	7	45	none										-0.0027177	4.40465	0.29
AT50-10	7	50	none										-0.0027177	5.20096	0.26
AT50-10	7	55	none										0.0541976	5.64326	0.19
AT50-10	7	60	none	9.06244	0.415265					26.5905	1.19946	2283.81	0.0818247	5.82016	0.18	4400	1252.56	6972.01	857.546
AT50-10	7	65	none										0.390703	6.02653	0.95
AT50-10	7	75	none										1.43425	7.85375	0.72	73000	5109.59	9259.28	2187.3
AT50-10	7	85	none										1.50469	9.032	0.22	1200000	24707.8	68328.1	8306.93
AT50-10	7	100	none	3.57302	0.11356	14.5558	2.4512	29.4364	0.385786	6.6741	0.380544	2376.41	0.400185	11.7401	0.01	17500000	262321	1.25123e+06	219569
AT50-10	7	125	none							3.68056	0.229254		0.122767	28.989	0	8760000	256346	1.12547e+06	16513.8
AT50-10	7	140	none	0.647118	0.0437707	1.31344	0.699833	6.9071	0.879003	2.49951	0.245468	2274.75			0.005	9770000	246900	828046	41373.2
AT50-10	7	150	none										-0.0027177	30.0124	0
AT50-10	7	175	none	0.420556	0.245133	3.94068	2.1356	9.10248	0.676086	1.35832	0.0491527	2274.75	-0.0027177	30.8894	0	13700000	651460	1.16142e+06	91622.7
AT50-10	7	250	none	0.279188	0.0509018	1.2038	0.475931	4.5053	0.230483	0.670242	0.162209	2327.67	-0.0027177	32.3504	0	8260000	518650	409537	18122
AT50-10	10	10	none										0.309631	6.3508	0.1
AT50-10	10	20	none										0.298687	6.20341	0.07
AT50-10	10	45	none										0.906511	8.23674	0.28	469000	3287.75	14562.4	1308.04
AT50-10	10	55	none	12.6174	1.07546	12.3767	1.88258			21.5457	1.83117	2254.77	0.733111	9.62094	0.29	1860000	96735.5	58033.7	2170.32
AT50-10	10	60	none										0.549387	10.6513	0.13
AT50-10	10	70	none										0.358337	10.9751	0.06
AT50-10	10	80	none	4.33067	0.271976	19.7824	0.451357			5.32817	0.0905259	2301.32	0.125076	11.4165	0.02	7560000	343614	412410	26365.9
AT50-10	10	90	none										-0.0027177	12.3874	0
AT50-10	10	100	none	2.06061	0.145735	10.3611	1.1039	12.2073	0.0996114	6.56963	0.680833	2324.02	-0.0027177	12.8874	0	7560000	387053	444930	62034.9
AT50-10	10	115	none										-0.0027177	16.5614	0
AT50-10	10	125	none	2.24464	0.221111	9.3373	0.768063	13.459	0.0129986	7.39805	0.161908	2352.25			0.002	8510000	374692	633115	97822
AT50-10	10	150	none	0.847041	0.0658788	6.06269	0.774631	12.7598	0.183197	2.50371	0.431878	2352.25	0.00374823	19.4093	0	8070000	181742	468285	55759.2
AT50-10	10	200	none	0.693997	0.07414	1.53912	0.0825386			1.34992	0.0972468	2366.79	-0.0027177	23.2215	0	10000000	263955	571230	79031.2
AT50-10	10	300	none													16500000	61726	1.38137e+06	38034.9
AT50-10	10	400	none													12800000	630265	1.34859e+06	87342.4
AT50-10	10	500	none	0.40519	0.0630603					2.34679	0.449993	2472.47				25200000	1.05632e+06	1500000	37298.3
AT50-10	12	15	none										0.0046151	-0.0027177	0.01
AT50-10	12	20	none							77.3644	1.83982		-0.00112155	-0.0027177	0
AT50-10	12	30	none										-0.0027177	-0.0027177	0
AT50-10	12	45	none										0.0046151	-0.00139865	0
AT50-10	12	55	none										1.64888	3.99166	0.04
AT50-10	12	60	none										0.935779	6.52766	0.02
AT50-10	12	65	none	10.9978	0.288403					23.7213	1.69829	2226.84				1580000	17699.3	10013.5	624.081
AT50-10	12	70	none										1.02794	9.032	0.01
AT50-10	12	80	none	5.90254	0.241566	43.2083	2.77924	80	34.0381	10.2315	0.237761	2328.52	0.0704723	15.7976	0	10800000	349386	377194	6173.16
AT50-10	12	90	none										-0.0027177	22.4302	0
AT50-10	12	100	none	2.26872	0.0918333	25.7575	0.319144	100	27.9645	17.1245	0.158507	2438.65			0.009	11300000	1.9371e+06	822864	48622
AT50-10	12	125	none							3.35444	0.256187		-0.0027177	31.4739	0
AT50-10	12	150	none	1.55519	0.434521	9.0927	1.7402	150	11.0371	3.14229	0.684979	2203.49	-0.0027177	31.7661	0	8750000	572931	677865	46321.2
AT50-10	12	175	none							1.59049	0.276443		-0.0027177	31.4739	0
AT50-10	12	200	none	0.616729	0.237972					2.23763	0.481183	2230.56	-0.00376096	31.4739	0	8750000	1.09994e+06	763418	34921.4
AT50-10	12	300	none													11500000	369442	1.08755e+06	91484
AT50-10	12	600	none	1.9244	0.217868					2.08552	0.0509488	2303.93				783000	8720.12	630234	69895.1
AT50-10	15	10	none												0.05
AT50-10	15	20	none												0
AT50-10	15	30	none												0
AT50-10	15	40	none												0
AT50-10	15	50	none												0.03
AT50-10	15	60	none												0.25
AT50-10	15	70	none	11.2818	0.493963	45.2859	1.52422					2226.84			0.04
AT50-10	15	80	none												0.01
AT50-10	15	90	none	6.23504	0.316984	42.641	0.314826					2328.52	-0.0027177	20.4068	0.03
AT50-10	15	100	none												0.08
AT50-10	15	110	none	2.77096	0.151419	27.1764	4.21478					2438.65			0.01
AT50-10	15	125	none												0
AT50-10	15	150	none												0.01
AT50-10	15	70	DMSO	11.1706	0.474835							2226.84
AT50-10	15	90	DMSO	6.4077	0.496214							2328.52
AT50-10	15	110	DMSO	2.80629	0.126987							2438.65
AT50-10	5	75	Phenylacetylene	3.31938	0.0923778							2463.96
AT50-10	5	90	Phenylacetylene	3.09494	0.39217	0.00107068	0.00960504			6.27366	0.182793	2444.77
AT50-10	5	90	DMSO							6.81461	0.418037	2444.77
AT50-10	5	120	Phenylacetylene	0.518907	0.227121							2248.42
AT50-10	5	200	Phenylacetylene	0.270435	0.0301937					9.27546	0.9261	2246.08
AT50-10	5	200	DMSO							6.81461	0.418037	2246.08
AT50-10	5	300	Phenylacetylene	0.696231	0.107024							2261.16
AT50-10	7	60	Phenylacetylene	8.29144	0.206765							2283.81
AT50-10	7	100	Phenylacetylene	3.18122	0.561656							2376.41
AT50-10	7	140	Phenylacetylene	0.706815	0.264409							2274.75
AT50-10	7	175	Phenylacetylene	0.39905	0.107369							2274.75
AT50-10	7	250	Phenylacetylene	0.264494	0.0847302							2327.67
AT50-10	10	80	Phenylacetylene	4.24995	0.167095							2301.32
AT50-10	10	100	Phenylacetylene	1.62743	0.233795							2324.02
AT50-10	10	125	Phenylacetylene	1.15141	0.301096							2352.25
AT50-10	10	150	Phenylacetylene	0.575988	0.0762625							2352.25
AT50-10	10	200	Phenylacetylene	0.715912	0.144636							2366.79
AT50-10	10	500	Phenylacetylene	0.286427	0.0740783							2472.47
AT50-10	12	65	Phenylacetylene	10.2889	1.02281							2226.84
AT50-10	12	80	Phenylacetylene	5.43818	0.213424							2328.52
AT50-10	12	100	Phenylacetylene	1.98876	0.281585							2438.65
AT50-10	12	150	Phenylacetylene	0.870909	0.18011							2203.49
AT50-10	12	200	Phenylacetylene	0.348078	0.0145889							2230.56
AT50-10	12	600	Phenylacetylene	1.80467	0.645181							2303.93
AT50-10	15	70	Phenylacetylene	6.92837	0.0848925							2226.84
AT50-10	15	70	Phenylacetylene	7.76437	1.17681							2226.84
AT50-10	15	90	Phenylacetylene	4.6427	0.175831							2328.52
AT50-10	15	110	Phenylacetylene	1.9432	0.135715							2438.65
AT50-10	4	120	plastic_tube	15.1998	6.15969							2460.71
AT50-10	5	90	plastic_tube	9.28997	4.86885							2444.77
AT50-10	5	90	plastic_tube_acid_washed	10.35	4.15075							2444.77
RR2104	6	15	none										0	0	0.00557868
RR2104	6	40	none										0	0	0.00105286
RR2104	6	60	none										0	0.0936187	0.00588791
RR2104	6	75	none										0	0	0.0385118
RR2104	6	80	none										0	0	0.15156
RR2104	6	90	none												0.66
RR2104	6	110	none										0	0	0.746399
RR2104	6	120	none										0.114462	0.507137	0.00163254
RR2104	6	125	none												0.00755776
RR2104	6	130	none										0	5.28205	0.011485
RR2104	6	150	none			6.99694	0.84295					2287.66	0	9.69115	0.00295021
RR2104	6	175	none	0.750407	0.136288	5.74518	0.531619	10.9655	1.53282			2479.55	0	18.4686
RR2104	6	175	Phenylacetylene	0.337197	0.142649	0.0333581	0.0232265	10.2664	1.27997			2479.55			0.00718668
RR2104	6	250	none										0	25.794	0.00718668
RR2104	3	35	none			0.47869	0.0227276						0.127694	5.46241	0.422894
RR2104	3	50	none			35.0762	2.20403						0.231436	8.3318	1.12732
RR2104	3	80	none	8.1975	1.12613	55.3607	0.178117	45.0325	0.452113			2522.18	-0.00223599	18.1679	0.0375596
RR2104	3	80	Phenylacetylene	5.12015	0.760743	0.0857748	0.019733	45.923	0.360124			2522.18
RR2104	3	150	none			10.9362	1.39282						0.014449	27.4761
RR2104	3	200	none												0.01
RR2104	3	225	none												0.014
RR2104	3	250	none										0	33.9648	0.0129347
RR2104	3	275	none												0.02
RR2104	3	315	none												0.015
RR2104	1	10	none										0.133915	6.24917	1.57415
RR2104	1	35	none			21.7754	1.01688						0.365946	20.6328	0.62954
RR2104	1	45	none			27.9749	0.140323						0.375104	23.5954	0.482379
RR2104	1	60	none			64.2735	2.77867						0.156634	26.7857	0.0246857
RR2104	1	80	none	5.74887	0.742321	44.7424	6.37496	42.5671	1.55363			2646.49
RR2104	1	80	Phenylacetylene	3.69199	0.500883	0.269757	0.130514	43.1799	0.00746936			2646.49
RR2104	1	100	none			45.9952	1.83244						0	28.9009	0.029757
RR2104	1	200	none			42.4675	1.10016						0.116359	32.3369	-0.00335008
